# Seed mycobiome assembly varies across mother trees with contrasting levels of resistance to Dutch elm disease

**DOI:** 10.64898/2026.11.11.765837

**Authors:** Clara Martínez-Arias, Susana Fernández-Quirós, Jesús Rodríguez-Calcerrada, Juan Antonio Martín

## Abstract

Seed-associated fungal communities may influence plant performance from the earliest stages of development, yet their potential association with disease resistance in long-lived forest trees remains poorly understood. Here, we investigated whether *Ulmus minor* trees with different levels of resistance to Dutch elm disease (DED) exhibit consistent differences in their seed-associated mycobiome. We characterized the fungal communities inhabiting samaras from nine *U. minor* genotypes with different levels of DED resistance (i.e. resistant, intermediate and susceptible genotypes) using high-throughput sequencing of the internal transcribed spacer 1 (ITS1) region. We identified 522 fungal amplicon sequence variants (ASVs), including 74 core members of the samara mycobiome. The community was dominated by Dothideomycetes and Tremellomycetes, but both diversity and community composition differed among resistance groups. Susceptible genotypes harbored richer fungal communities, whereas resistant genotypes supported less diverse but more distinct assemblages. Differential abundance analysis identified 21 genera associated with host resistance level, including an enrichment of *Protofenestella* in resistant genotypes and of *Taphrina* in intermediate and susceptible genotypes. Co-occurrence network analysis further revealed contrasting patterns of community organization, with resistant genotypes showing more modular and less connected networks than susceptible genotypes. Together, these findings indicate that DED resistance is associated with distinct patterns of seed mycobiome assembly, diversity and taxonomic composition in *U. minor*. The samara mycobiome may therefore represent a previously overlooked component associated with elm resistance, and provides candidate fungal taxa for future functional validation, with potential applications in elm conservation and mycobiome-informed breeding.
