## Supplemental Table 1 for "Seed mycobiome assembly varies across mother trees with contrasting levels of resistance to Dutch elm disease"

### Sheet: df_deseq_good
Kingdom	Phylum	Class	Order	Family	Genus	Sample	Mean_Abundance	Significance interaction
k__Fungi	p__Ascomycota	c__Dothideomycetes	o__Dothideales	f__Aureobasidiaceae	g__Aureobasidium	VAD2	2972	resistant vs susceptible		resistant vs intermediate
k__Fungi	p__Ascomycota	c__Dothideomycetes	o__Dothideales	f__Aureobasidiaceae	g__Aureobasidium	JCA2	5148	resistant vs susceptible		resistant vs intermediate
k__Fungi	p__Ascomycota	c__Dothideomycetes	o__Dothideales	f__Aureobasidiaceae	g__Aureobasidium	MDV5	6430	resistant vs susceptible		resistant vs intermediate
k__Fungi	p__Ascomycota	c__Dothideomycetes	o__Dothideales	f__Aureobasidiaceae	g__Aureobasidium	GRDF3	53761	resistant vs susceptible		resistant vs intermediate
k__Fungi	p__Ascomycota	c__Dothideomycetes	o__Dothideales	f__Aureobasidiaceae	g__Aureobasidium	ABAL1	91689	resistant vs susceptible		resistant vs intermediate
k__Fungi	p__Ascomycota	c__Dothideomycetes	o__Dothideales	f__Aureobasidiaceae	g__Aureobasidium	MAPD2	6102	resistant vs susceptible		resistant vs intermediate
k__Fungi	p__Ascomycota	c__Dothideomycetes	o__Dothideales	f__Aureobasidiaceae	g__Aureobasidium	MDV1	16534	resistant vs susceptible		resistant vs intermediate
k__Fungi	p__Ascomycota	c__Dothideomycetes	o__Dothideales	f__Aureobasidiaceae	g__Aureobasidium	TOPB1	37325	resistant vs susceptible		resistant vs intermediate
k__Fungi	p__Ascomycota	c__Dothideomycetes	o__Dothideales	f__Aureobasidiaceae	g__Aureobasidium	MAPD1	32486	resistant vs susceptible		resistant vs intermediate
k__Fungi	p__Ascomycota	c__Taphrinomycetes	o__Taphrinales	f__Taphrinaceae	g__Taphrina	VAD2	908	resistant vs susceptible	susceptible vs intermediate
k__Fungi	p__Ascomycota	c__Taphrinomycetes	o__Taphrinales	f__Taphrinaceae	g__Taphrina	JCA2	397	resistant vs susceptible	susceptible vs intermediate
k__Fungi	p__Ascomycota	c__Taphrinomycetes	o__Taphrinales	f__Taphrinaceae	g__Taphrina	MDV5	13386	resistant vs susceptible	susceptible vs intermediate
k__Fungi	p__Ascomycota	c__Taphrinomycetes	o__Taphrinales	f__Taphrinaceae	g__Taphrina	GRDF3	2926	resistant vs susceptible	susceptible vs intermediate
k__Fungi	p__Ascomycota	c__Taphrinomycetes	o__Taphrinales	f__Taphrinaceae	g__Taphrina	ABAL1	289	resistant vs susceptible	susceptible vs intermediate
k__Fungi	p__Ascomycota	c__Taphrinomycetes	o__Taphrinales	f__Taphrinaceae	g__Taphrina	MAPD2	15758	resistant vs susceptible	susceptible vs intermediate
k__Fungi	p__Ascomycota	c__Taphrinomycetes	o__Taphrinales	f__Taphrinaceae	g__Taphrina	MDV1	57921	resistant vs susceptible	susceptible vs intermediate
k__Fungi	p__Ascomycota	c__Taphrinomycetes	o__Taphrinales	f__Taphrinaceae	g__Taphrina	TOPB1	34301	resistant vs susceptible	susceptible vs intermediate
k__Fungi	p__Ascomycota	c__Taphrinomycetes	o__Taphrinales	f__Taphrinaceae	g__Taphrina	MAPD1	14621	resistant vs susceptible	susceptible vs intermediate
k__Fungi	p__Ascomycota	c__Dothideomycetes	o__Pleosporales	f__Cucurbitariaceae	g__Protofenestella	VAD2	35218	resistant vs susceptible	susceptible vs intermediate	resistant vs intermediate
k__Fungi	p__Ascomycota	c__Dothideomycetes	o__Pleosporales	f__Cucurbitariaceae	g__Protofenestella	JCA2	10923	resistant vs susceptible	susceptible vs intermediate	resistant vs intermediate
k__Fungi	p__Ascomycota	c__Dothideomycetes	o__Pleosporales	f__Cucurbitariaceae	g__Protofenestella	MDV5	22712	resistant vs susceptible	susceptible vs intermediate	resistant vs intermediate
k__Fungi	p__Ascomycota	c__Dothideomycetes	o__Pleosporales	f__Cucurbitariaceae	g__Protofenestella	GRDF3	47	resistant vs susceptible	susceptible vs intermediate	resistant vs intermediate
k__Fungi	p__Ascomycota	c__Dothideomycetes	o__Pleosporales	f__Cucurbitariaceae	g__Protofenestella	ABAL1	67	resistant vs susceptible	susceptible vs intermediate	resistant vs intermediate
k__Fungi	p__Ascomycota	c__Dothideomycetes	o__Pleosporales	f__Cucurbitariaceae	g__Protofenestella	MAPD2	765	resistant vs susceptible	susceptible vs intermediate	resistant vs intermediate
k__Fungi	p__Ascomycota	c__Dothideomycetes	o__Pleosporales	f__Cucurbitariaceae	g__Protofenestella	MDV1	4243	resistant vs susceptible	susceptible vs intermediate	resistant vs intermediate
k__Fungi	p__Ascomycota	c__Dothideomycetes	o__Pleosporales	f__Cucurbitariaceae	g__Protofenestella	TOPB1	680	resistant vs susceptible	susceptible vs intermediate	resistant vs intermediate
k__Fungi	p__Ascomycota	c__Dothideomycetes	o__Pleosporales	f__Cucurbitariaceae	g__Protofenestella	MAPD1	9317	resistant vs susceptible	susceptible vs intermediate	resistant vs intermediate
k__Fungi	p__Basidiomycota	c__Tremellomycetes	o__Cystofilobasidiales	f__Mrakiaceae	g__Udeniomyces	VAD2	11460	resistant vs susceptible		resistant vs intermediate
k__Fungi	p__Basidiomycota	c__Tremellomycetes	o__Cystofilobasidiales	f__Mrakiaceae	g__Udeniomyces	JCA2	925	resistant vs susceptible		resistant vs intermediate
k__Fungi	p__Basidiomycota	c__Tremellomycetes	o__Cystofilobasidiales	f__Mrakiaceae	g__Udeniomyces	MDV5	5942	resistant vs susceptible		resistant vs intermediate
k__Fungi	p__Basidiomycota	c__Tremellomycetes	o__Cystofilobasidiales	f__Mrakiaceae	g__Udeniomyces	GRDF3	17756	resistant vs susceptible		resistant vs intermediate
k__Fungi	p__Basidiomycota	c__Tremellomycetes	o__Cystofilobasidiales	f__Mrakiaceae	g__Udeniomyces	ABAL1	62254	resistant vs susceptible		resistant vs intermediate
k__Fungi	p__Basidiomycota	c__Tremellomycetes	o__Cystofilobasidiales	f__Mrakiaceae	g__Udeniomyces	MAPD2	8876	resistant vs susceptible		resistant vs intermediate
k__Fungi	p__Basidiomycota	c__Tremellomycetes	o__Cystofilobasidiales	f__Mrakiaceae	g__Udeniomyces	MDV1	17008	resistant vs susceptible		resistant vs intermediate
k__Fungi	p__Basidiomycota	c__Tremellomycetes	o__Cystofilobasidiales	f__Mrakiaceae	g__Udeniomyces	TOPB1	51451	resistant vs susceptible		resistant vs intermediate
k__Fungi	p__Basidiomycota	c__Tremellomycetes	o__Cystofilobasidiales	f__Mrakiaceae	g__Udeniomyces	MAPD1	23026	resistant vs susceptible		resistant vs intermediate
k__Fungi	p__Basidiomycota	c__Tremellomycetes	o__Filobasidiales	f__Filobasidiaceae	g__Filobasidium	VAD2	1911	resistant vs susceptible		resistant vs intermediate
k__Fungi	p__Basidiomycota	c__Tremellomycetes	o__Filobasidiales	f__Filobasidiaceae	g__Filobasidium	JCA2	1621	resistant vs susceptible		resistant vs intermediate
k__Fungi	p__Basidiomycota	c__Tremellomycetes	o__Filobasidiales	f__Filobasidiaceae	g__Filobasidium	MDV5	5290	resistant vs susceptible		resistant vs intermediate
k__Fungi	p__Basidiomycota	c__Tremellomycetes	o__Filobasidiales	f__Filobasidiaceae	g__Filobasidium	GRDF3	18556	resistant vs susceptible		resistant vs intermediate
k__Fungi	p__Basidiomycota	c__Tremellomycetes	o__Filobasidiales	f__Filobasidiaceae	g__Filobasidium	ABAL1	35690	resistant vs susceptible		resistant vs intermediate
k__Fungi	p__Basidiomycota	c__Tremellomycetes	o__Filobasidiales	f__Filobasidiaceae	g__Filobasidium	MAPD2	14840	resistant vs susceptible		resistant vs intermediate
k__Fungi	p__Basidiomycota	c__Tremellomycetes	o__Filobasidiales	f__Filobasidiaceae	g__Filobasidium	MDV1	3330	resistant vs susceptible		resistant vs intermediate
k__Fungi	p__Basidiomycota	c__Tremellomycetes	o__Filobasidiales	f__Filobasidiaceae	g__Filobasidium	TOPB1	8245	resistant vs susceptible		resistant vs intermediate
k__Fungi	p__Basidiomycota	c__Tremellomycetes	o__Filobasidiales	f__Filobasidiaceae	g__Filobasidium	MAPD1	28370	resistant vs susceptible		resistant vs intermediate
k__Fungi	p__Basidiomycota	c__Tremellomycetes	o__Tremellales	f__Tremellaceae	g__Cryptococcus	VAD2	90	resistant vs susceptible
k__Fungi	p__Basidiomycota	c__Tremellomycetes	o__Tremellales	f__Tremellaceae	g__Cryptococcus	JCA2	591	resistant vs susceptible
k__Fungi	p__Basidiomycota	c__Tremellomycetes	o__Tremellales	f__Tremellaceae	g__Cryptococcus	MDV5	3245	resistant vs susceptible
k__Fungi	p__Basidiomycota	c__Tremellomycetes	o__Tremellales	f__Tremellaceae	g__Cryptococcus	GRDF3	159	resistant vs susceptible
k__Fungi	p__Basidiomycota	c__Tremellomycetes	o__Tremellales	f__Tremellaceae	g__Cryptococcus	ABAL1	51	resistant vs susceptible
k__Fungi	p__Basidiomycota	c__Tremellomycetes	o__Tremellales	f__Tremellaceae	g__Cryptococcus	MAPD2	13547	resistant vs susceptible
k__Fungi	p__Basidiomycota	c__Tremellomycetes	o__Tremellales	f__Tremellaceae	g__Cryptococcus	MDV1	29252	resistant vs susceptible
k__Fungi	p__Basidiomycota	c__Tremellomycetes	o__Tremellales	f__Tremellaceae	g__Cryptococcus	TOPB1	4263	resistant vs susceptible
k__Fungi	p__Basidiomycota	c__Tremellomycetes	o__Tremellales	f__Tremellaceae	g__Cryptococcus	MAPD1	7397	resistant vs susceptible
k__Fungi	p__Basidiomycota	c__Cystobasidiomycetes	o__Cystobasidiomycetes_ord_Incertae_sedis	f__Buckleyzymaceae	g__Buckleyzyma	VAD2	1910	resistant vs susceptible
k__Fungi	p__Basidiomycota	c__Cystobasidiomycetes	o__Cystobasidiomycetes_ord_Incertae_sedis	f__Buckleyzymaceae	g__Buckleyzyma	JCA2	867	resistant vs susceptible
k__Fungi	p__Basidiomycota	c__Cystobasidiomycetes	o__Cystobasidiomycetes_ord_Incertae_sedis	f__Buckleyzymaceae	g__Buckleyzyma	MDV5	1266	resistant vs susceptible
k__Fungi	p__Basidiomycota	c__Cystobasidiomycetes	o__Cystobasidiomycetes_ord_Incertae_sedis	f__Buckleyzymaceae	g__Buckleyzyma	GRDF3	985	resistant vs susceptible
k__Fungi	p__Basidiomycota	c__Cystobasidiomycetes	o__Cystobasidiomycetes_ord_Incertae_sedis	f__Buckleyzymaceae	g__Buckleyzyma	ABAL1	4331	resistant vs susceptible
k__Fungi	p__Basidiomycota	c__Cystobasidiomycetes	o__Cystobasidiomycetes_ord_Incertae_sedis	f__Buckleyzymaceae	g__Buckleyzyma	MAPD2	3477	resistant vs susceptible
k__Fungi	p__Basidiomycota	c__Cystobasidiomycetes	o__Cystobasidiomycetes_ord_Incertae_sedis	f__Buckleyzymaceae	g__Buckleyzyma	MDV1	4025	resistant vs susceptible
k__Fungi	p__Basidiomycota	c__Cystobasidiomycetes	o__Cystobasidiomycetes_ord_Incertae_sedis	f__Buckleyzymaceae	g__Buckleyzyma	TOPB1	4606	resistant vs susceptible
k__Fungi	p__Basidiomycota	c__Cystobasidiomycetes	o__Cystobasidiomycetes_ord_Incertae_sedis	f__Buckleyzymaceae	g__Buckleyzyma	MAPD1	4137	resistant vs susceptible
k__Fungi	p__Basidiomycota	c__Tremellomycetes	o__Tremellales	f__Bulleraceae	g__Genolevuria	VAD2	15		susceptible vs intermediate
k__Fungi	p__Basidiomycota	c__Tremellomycetes	o__Tremellales	f__Bulleraceae	g__Genolevuria	JCA2	7		susceptible vs intermediate
k__Fungi	p__Basidiomycota	c__Tremellomycetes	o__Tremellales	f__Bulleraceae	g__Genolevuria	MDV5	159		susceptible vs intermediate
k__Fungi	p__Basidiomycota	c__Tremellomycetes	o__Tremellales	f__Bulleraceae	g__Genolevuria	GRDF3	47		susceptible vs intermediate
k__Fungi	p__Basidiomycota	c__Tremellomycetes	o__Tremellales	f__Bulleraceae	g__Genolevuria	ABAL1	8		susceptible vs intermediate
k__Fungi	p__Basidiomycota	c__Tremellomycetes	o__Tremellales	f__Bulleraceae	g__Genolevuria	MAPD2	1379		susceptible vs intermediate
k__Fungi	p__Basidiomycota	c__Tremellomycetes	o__Tremellales	f__Bulleraceae	g__Genolevuria	MDV1	9708		susceptible vs intermediate
k__Fungi	p__Basidiomycota	c__Tremellomycetes	o__Tremellales	f__Bulleraceae	g__Genolevuria	TOPB1	2996		susceptible vs intermediate
k__Fungi	p__Basidiomycota	c__Tremellomycetes	o__Tremellales	f__Bulleraceae	g__Genolevuria	MAPD1	3711		susceptible vs intermediate
k__Fungi	p__Basidiomycota	c__Microbotryomycetes	o__Sporidiobolales	f__Sporidiobolaceae	g__Rhodosporidiobolus	VAD2	90			resistant vs intermediate
k__Fungi	p__Basidiomycota	c__Microbotryomycetes	o__Sporidiobolales	f__Sporidiobolaceae	g__Rhodosporidiobolus	JCA2	0			resistant vs intermediate
k__Fungi	p__Basidiomycota	c__Microbotryomycetes	o__Sporidiobolales	f__Sporidiobolaceae	g__Rhodosporidiobolus	MDV5	16			resistant vs intermediate
k__Fungi	p__Basidiomycota	c__Microbotryomycetes	o__Sporidiobolales	f__Sporidiobolaceae	g__Rhodosporidiobolus	GRDF3	1529			resistant vs intermediate
k__Fungi	p__Basidiomycota	c__Microbotryomycetes	o__Sporidiobolales	f__Sporidiobolaceae	g__Rhodosporidiobolus	ABAL1	11194			resistant vs intermediate
k__Fungi	p__Basidiomycota	c__Microbotryomycetes	o__Sporidiobolales	f__Sporidiobolaceae	g__Rhodosporidiobolus	MAPD2	0			resistant vs intermediate
k__Fungi	p__Basidiomycota	c__Microbotryomycetes	o__Sporidiobolales	f__Sporidiobolaceae	g__Rhodosporidiobolus	MDV1	7			resistant vs intermediate
k__Fungi	p__Basidiomycota	c__Microbotryomycetes	o__Sporidiobolales	f__Sporidiobolaceae	g__Rhodosporidiobolus	TOPB1	239			resistant vs intermediate
k__Fungi	p__Basidiomycota	c__Microbotryomycetes	o__Sporidiobolales	f__Sporidiobolaceae	g__Rhodosporidiobolus	MAPD1	2734			resistant vs intermediate
k__Fungi	p__Basidiomycota	c__Tremellomycetes	o__Filobasidiales	f__Filobasidiaceae	g__Naganishia	VAD2	121			resistant vs intermediate
k__Fungi	p__Basidiomycota	c__Tremellomycetes	o__Filobasidiales	f__Filobasidiaceae	g__Naganishia	JCA2	235			resistant vs intermediate
k__Fungi	p__Basidiomycota	c__Tremellomycetes	o__Filobasidiales	f__Filobasidiaceae	g__Naganishia	MDV5	1178			resistant vs intermediate
k__Fungi	p__Basidiomycota	c__Tremellomycetes	o__Filobasidiales	f__Filobasidiaceae	g__Naganishia	GRDF3	2780			resistant vs intermediate
k__Fungi	p__Basidiomycota	c__Tremellomycetes	o__Filobasidiales	f__Filobasidiaceae	g__Naganishia	ABAL1	4567			resistant vs intermediate
k__Fungi	p__Basidiomycota	c__Tremellomycetes	o__Filobasidiales	f__Filobasidiaceae	g__Naganishia	MAPD2	1156			resistant vs intermediate
k__Fungi	p__Basidiomycota	c__Tremellomycetes	o__Filobasidiales	f__Filobasidiaceae	g__Naganishia	MDV1	672			resistant vs intermediate
k__Fungi	p__Basidiomycota	c__Tremellomycetes	o__Filobasidiales	f__Filobasidiaceae	g__Naganishia	TOPB1	1675			resistant vs intermediate
k__Fungi	p__Basidiomycota	c__Tremellomycetes	o__Filobasidiales	f__Filobasidiaceae	g__Naganishia	MAPD1	2593			resistant vs intermediate
k__Fungi	p__Ascomycota	c__Dothideomycetes	o__Dothideales	f__Dothideaceae	g__Endoconidioma	VAD2	147	resistant vs susceptible	susceptible vs intermediate
k__Fungi	p__Ascomycota	c__Dothideomycetes	o__Dothideales	f__Dothideaceae	g__Endoconidioma	JCA2	232	resistant vs susceptible	susceptible vs intermediate
k__Fungi	p__Ascomycota	c__Dothideomycetes	o__Dothideales	f__Dothideaceae	g__Endoconidioma	MDV5	80	resistant vs susceptible	susceptible vs intermediate
k__Fungi	p__Ascomycota	c__Dothideomycetes	o__Dothideales	f__Dothideaceae	g__Endoconidioma	GRDF3	129	resistant vs susceptible	susceptible vs intermediate
k__Fungi	p__Ascomycota	c__Dothideomycetes	o__Dothideales	f__Dothideaceae	g__Endoconidioma	ABAL1	56	resistant vs susceptible	susceptible vs intermediate
k__Fungi	p__Ascomycota	c__Dothideomycetes	o__Dothideales	f__Dothideaceae	g__Endoconidioma	MAPD2	14	resistant vs susceptible	susceptible vs intermediate
k__Fungi	p__Ascomycota	c__Dothideomycetes	o__Dothideales	f__Dothideaceae	g__Endoconidioma	MDV1	204	resistant vs susceptible	susceptible vs intermediate
k__Fungi	p__Ascomycota	c__Dothideomycetes	o__Dothideales	f__Dothideaceae	g__Endoconidioma	TOPB1	27	resistant vs susceptible	susceptible vs intermediate
k__Fungi	p__Ascomycota	c__Dothideomycetes	o__Dothideales	f__Dothideaceae	g__Endoconidioma	MAPD1	7330	resistant vs susceptible	susceptible vs intermediate
k__Fungi	p__Basidiomycota	c__Tremellomycetes	o__Tremellales	f__Bulleribasidiaceae	g__Vishniacozyma	VAD2	604	resistant vs susceptible		resistant vs intermediate
k__Fungi	p__Basidiomycota	c__Tremellomycetes	o__Tremellales	f__Bulleribasidiaceae	g__Vishniacozyma	JCA2	265	resistant vs susceptible		resistant vs intermediate
k__Fungi	p__Basidiomycota	c__Tremellomycetes	o__Tremellales	f__Bulleribasidiaceae	g__Vishniacozyma	MDV5	368	resistant vs susceptible		resistant vs intermediate
k__Fungi	p__Basidiomycota	c__Tremellomycetes	o__Tremellales	f__Bulleribasidiaceae	g__Vishniacozyma	GRDF3	2477	resistant vs susceptible		resistant vs intermediate
k__Fungi	p__Basidiomycota	c__Tremellomycetes	o__Tremellales	f__Bulleribasidiaceae	g__Vishniacozyma	ABAL1	4990	resistant vs susceptible		resistant vs intermediate
k__Fungi	p__Basidiomycota	c__Tremellomycetes	o__Tremellales	f__Bulleribasidiaceae	g__Vishniacozyma	MAPD2	780	resistant vs susceptible		resistant vs intermediate
k__Fungi	p__Basidiomycota	c__Tremellomycetes	o__Tremellales	f__Bulleribasidiaceae	g__Vishniacozyma	MDV1	2098	resistant vs susceptible		resistant vs intermediate
k__Fungi	p__Basidiomycota	c__Tremellomycetes	o__Tremellales	f__Bulleribasidiaceae	g__Vishniacozyma	TOPB1	3432	resistant vs susceptible		resistant vs intermediate
k__Fungi	p__Basidiomycota	c__Tremellomycetes	o__Tremellales	f__Bulleribasidiaceae	g__Vishniacozyma	MAPD1	1969	resistant vs susceptible		resistant vs intermediate
k__Fungi	p__Basidiomycota	c__Tremellomycetes	o__Cystofilobasidiales	f__Cystofilobasidiaceae	g__Cystofilobasidium	VAD2	44		susceptible vs intermediate	resistant vs intermediate
k__Fungi	p__Basidiomycota	c__Tremellomycetes	o__Cystofilobasidiales	f__Cystofilobasidiaceae	g__Cystofilobasidium	JCA2	15		susceptible vs intermediate	resistant vs intermediate
k__Fungi	p__Basidiomycota	c__Tremellomycetes	o__Cystofilobasidiales	f__Cystofilobasidiaceae	g__Cystofilobasidium	MDV5	158		susceptible vs intermediate	resistant vs intermediate
k__Fungi	p__Basidiomycota	c__Tremellomycetes	o__Cystofilobasidiales	f__Cystofilobasidiaceae	g__Cystofilobasidium	GRDF3	1395		susceptible vs intermediate	resistant vs intermediate
k__Fungi	p__Basidiomycota	c__Tremellomycetes	o__Cystofilobasidiales	f__Cystofilobasidiaceae	g__Cystofilobasidium	ABAL1	2271		susceptible vs intermediate	resistant vs intermediate
k__Fungi	p__Basidiomycota	c__Tremellomycetes	o__Cystofilobasidiales	f__Cystofilobasidiaceae	g__Cystofilobasidium	MAPD2	37		susceptible vs intermediate	resistant vs intermediate
k__Fungi	p__Basidiomycota	c__Tremellomycetes	o__Cystofilobasidiales	f__Cystofilobasidiaceae	g__Cystofilobasidium	MDV1	69		susceptible vs intermediate	resistant vs intermediate
k__Fungi	p__Basidiomycota	c__Tremellomycetes	o__Cystofilobasidiales	f__Cystofilobasidiaceae	g__Cystofilobasidium	TOPB1	287		susceptible vs intermediate	resistant vs intermediate
k__Fungi	p__Basidiomycota	c__Tremellomycetes	o__Cystofilobasidiales	f__Cystofilobasidiaceae	g__Cystofilobasidium	MAPD1	55		susceptible vs intermediate	resistant vs intermediate
k__Fungi	p__Ascomycota	c__Dothideomycetes	o__Pleosporales	f__Didymosphaeriaceae	g__Paracamarosporium	VAD2	27	resistant vs susceptible
k__Fungi	p__Ascomycota	c__Dothideomycetes	o__Pleosporales	f__Didymosphaeriaceae	g__Paracamarosporium	JCA2	5	resistant vs susceptible
k__Fungi	p__Ascomycota	c__Dothideomycetes	o__Pleosporales	f__Didymosphaeriaceae	g__Paracamarosporium	MDV5	12	resistant vs susceptible
k__Fungi	p__Ascomycota	c__Dothideomycetes	o__Pleosporales	f__Didymosphaeriaceae	g__Paracamarosporium	GRDF3	0	resistant vs susceptible
k__Fungi	p__Ascomycota	c__Dothideomycetes	o__Pleosporales	f__Didymosphaeriaceae	g__Paracamarosporium	ABAL1	13	resistant vs susceptible
k__Fungi	p__Ascomycota	c__Dothideomycetes	o__Pleosporales	f__Didymosphaeriaceae	g__Paracamarosporium	MAPD2	779	resistant vs susceptible
k__Fungi	p__Ascomycota	c__Dothideomycetes	o__Pleosporales	f__Didymosphaeriaceae	g__Paracamarosporium	MDV1	11	resistant vs susceptible
k__Fungi	p__Ascomycota	c__Dothideomycetes	o__Pleosporales	f__Didymosphaeriaceae	g__Paracamarosporium	TOPB1	0	resistant vs susceptible
k__Fungi	p__Ascomycota	c__Dothideomycetes	o__Pleosporales	f__Didymosphaeriaceae	g__Paracamarosporium	MAPD1	2751	resistant vs susceptible
k__Fungi	p__Ascomycota	c__Dothideomycetes	o__Dothideales	f__Aureobasidiaceae	g__Saccothecium	VAD2	32		susceptible vs intermediate
k__Fungi	p__Ascomycota	c__Dothideomycetes	o__Dothideales	f__Aureobasidiaceae	g__Saccothecium	JCA2	11		susceptible vs intermediate
k__Fungi	p__Ascomycota	c__Dothideomycetes	o__Dothideales	f__Aureobasidiaceae	g__Saccothecium	MDV5	261		susceptible vs intermediate
k__Fungi	p__Ascomycota	c__Dothideomycetes	o__Dothideales	f__Aureobasidiaceae	g__Saccothecium	GRDF3	0		susceptible vs intermediate
k__Fungi	p__Ascomycota	c__Dothideomycetes	o__Dothideales	f__Aureobasidiaceae	g__Saccothecium	ABAL1	0		susceptible vs intermediate
k__Fungi	p__Ascomycota	c__Dothideomycetes	o__Dothideales	f__Aureobasidiaceae	g__Saccothecium	MAPD2	58		susceptible vs intermediate
k__Fungi	p__Ascomycota	c__Dothideomycetes	o__Dothideales	f__Aureobasidiaceae	g__Saccothecium	MDV1	146		susceptible vs intermediate
k__Fungi	p__Ascomycota	c__Dothideomycetes	o__Dothideales	f__Aureobasidiaceae	g__Saccothecium	TOPB1	312		susceptible vs intermediate
k__Fungi	p__Ascomycota	c__Dothideomycetes	o__Dothideales	f__Aureobasidiaceae	g__Saccothecium	MAPD1	488		susceptible vs intermediate
k__Fungi	p__Ascomycota	c__Leotiomycetes	o__Erysiphales	f__Erysiphaceae	g__Blumeria	VAD2	704	resistant vs susceptible		resistant vs intermediate
k__Fungi	p__Ascomycota	c__Leotiomycetes	o__Erysiphales	f__Erysiphaceae	g__Blumeria	JCA2	2325	resistant vs susceptible		resistant vs intermediate
k__Fungi	p__Ascomycota	c__Leotiomycetes	o__Erysiphales	f__Erysiphaceae	g__Blumeria	MDV5	328	resistant vs susceptible		resistant vs intermediate
k__Fungi	p__Ascomycota	c__Leotiomycetes	o__Erysiphales	f__Erysiphaceae	g__Blumeria	GRDF3	77	resistant vs susceptible		resistant vs intermediate
k__Fungi	p__Ascomycota	c__Leotiomycetes	o__Erysiphales	f__Erysiphaceae	g__Blumeria	ABAL1	42	resistant vs susceptible		resistant vs intermediate
k__Fungi	p__Ascomycota	c__Leotiomycetes	o__Erysiphales	f__Erysiphaceae	g__Blumeria	MAPD2	294	resistant vs susceptible		resistant vs intermediate
k__Fungi	p__Ascomycota	c__Leotiomycetes	o__Erysiphales	f__Erysiphaceae	g__Blumeria	MDV1	106	resistant vs susceptible		resistant vs intermediate
k__Fungi	p__Ascomycota	c__Leotiomycetes	o__Erysiphales	f__Erysiphaceae	g__Blumeria	TOPB1	422	resistant vs susceptible		resistant vs intermediate
k__Fungi	p__Ascomycota	c__Leotiomycetes	o__Erysiphales	f__Erysiphaceae	g__Blumeria	MAPD1	85	resistant vs susceptible		resistant vs intermediate
k__Fungi	p__Basidiomycota	c__Tremellomycetes	o__Tremellales	f__Bulleraceae	g__Fonsecazyma	VAD2	232		susceptible vs intermediate
k__Fungi	p__Basidiomycota	c__Tremellomycetes	o__Tremellales	f__Bulleraceae	g__Fonsecazyma	JCA2	47		susceptible vs intermediate
k__Fungi	p__Basidiomycota	c__Tremellomycetes	o__Tremellales	f__Bulleraceae	g__Fonsecazyma	MDV5	24		susceptible vs intermediate
k__Fungi	p__Basidiomycota	c__Tremellomycetes	o__Tremellales	f__Bulleraceae	g__Fonsecazyma	GRDF3	0		susceptible vs intermediate
k__Fungi	p__Basidiomycota	c__Tremellomycetes	o__Tremellales	f__Bulleraceae	g__Fonsecazyma	ABAL1	41		susceptible vs intermediate
k__Fungi	p__Basidiomycota	c__Tremellomycetes	o__Tremellales	f__Bulleraceae	g__Fonsecazyma	MAPD2	33		susceptible vs intermediate
k__Fungi	p__Basidiomycota	c__Tremellomycetes	o__Tremellales	f__Bulleraceae	g__Fonsecazyma	MDV1	499		susceptible vs intermediate
k__Fungi	p__Basidiomycota	c__Tremellomycetes	o__Tremellales	f__Bulleraceae	g__Fonsecazyma	TOPB1	156		susceptible vs intermediate
k__Fungi	p__Basidiomycota	c__Tremellomycetes	o__Tremellales	f__Bulleraceae	g__Fonsecazyma	MAPD1	129		susceptible vs intermediate
k__Fungi	p__Basidiomycota	c__Tremellomycetes	o__Tremellales	f__Tremellales_fam_Incertae_sedis	g__Kwoniella	VAD2	0	resistant vs susceptible
k__Fungi	p__Basidiomycota	c__Tremellomycetes	o__Tremellales	f__Tremellales_fam_Incertae_sedis	g__Kwoniella	JCA2	11	resistant vs susceptible
k__Fungi	p__Basidiomycota	c__Tremellomycetes	o__Tremellales	f__Tremellales_fam_Incertae_sedis	g__Kwoniella	MDV5	0	resistant vs susceptible
k__Fungi	p__Basidiomycota	c__Tremellomycetes	o__Tremellales	f__Tremellales_fam_Incertae_sedis	g__Kwoniella	GRDF3	10	resistant vs susceptible
k__Fungi	p__Basidiomycota	c__Tremellomycetes	o__Tremellales	f__Tremellales_fam_Incertae_sedis	g__Kwoniella	ABAL1	201	resistant vs susceptible
k__Fungi	p__Basidiomycota	c__Tremellomycetes	o__Tremellales	f__Tremellales_fam_Incertae_sedis	g__Kwoniella	MAPD2	41	resistant vs susceptible
k__Fungi	p__Basidiomycota	c__Tremellomycetes	o__Tremellales	f__Tremellales_fam_Incertae_sedis	g__Kwoniella	MDV1	54	resistant vs susceptible
k__Fungi	p__Basidiomycota	c__Tremellomycetes	o__Tremellales	f__Tremellales_fam_Incertae_sedis	g__Kwoniella	TOPB1	189	resistant vs susceptible
k__Fungi	p__Basidiomycota	c__Tremellomycetes	o__Tremellales	f__Tremellales_fam_Incertae_sedis	g__Kwoniella	MAPD1	248	resistant vs susceptible
k__Fungi	p__Ascomycota	c__Dothideomycetes	o__Dothideales	f__Dothideaceae	g__Celosporium	VAD2	45		susceptible vs intermediate	resistant vs intermediate
k__Fungi	p__Ascomycota	c__Dothideomycetes	o__Dothideales	f__Dothideaceae	g__Celosporium	JCA2	249		susceptible vs intermediate	resistant vs intermediate
k__Fungi	p__Ascomycota	c__Dothideomycetes	o__Dothideales	f__Dothideaceae	g__Celosporium	MDV5	19		susceptible vs intermediate	resistant vs intermediate
k__Fungi	p__Ascomycota	c__Dothideomycetes	o__Dothideales	f__Dothideaceae	g__Celosporium	GRDF3	0		susceptible vs intermediate	resistant vs intermediate
k__Fungi	p__Ascomycota	c__Dothideomycetes	o__Dothideales	f__Dothideaceae	g__Celosporium	ABAL1	16		susceptible vs intermediate	resistant vs intermediate
k__Fungi	p__Ascomycota	c__Dothideomycetes	o__Dothideales	f__Dothideaceae	g__Celosporium	MAPD2	0		susceptible vs intermediate	resistant vs intermediate
k__Fungi	p__Ascomycota	c__Dothideomycetes	o__Dothideales	f__Dothideaceae	g__Celosporium	MDV1	76		susceptible vs intermediate	resistant vs intermediate
k__Fungi	p__Ascomycota	c__Dothideomycetes	o__Dothideales	f__Dothideaceae	g__Celosporium	TOPB1	30		susceptible vs intermediate	resistant vs intermediate
k__Fungi	p__Ascomycota	c__Dothideomycetes	o__Dothideales	f__Dothideaceae	g__Celosporium	MAPD1	34		susceptible vs intermediate	resistant vs intermediate
k__Fungi	p__Ascomycota	c__Dothideomycetes	o__Pleosporales	f__Melanommataceae	g__Muriformistrickeria	VAD2	22		susceptible vs intermediate
k__Fungi	p__Ascomycota	c__Dothideomycetes	o__Pleosporales	f__Melanommataceae	g__Muriformistrickeria	JCA2	32		susceptible vs intermediate
k__Fungi	p__Ascomycota	c__Dothideomycetes	o__Pleosporales	f__Melanommataceae	g__Muriformistrickeria	MDV5	8		susceptible vs intermediate
k__Fungi	p__Ascomycota	c__Dothideomycetes	o__Pleosporales	f__Melanommataceae	g__Muriformistrickeria	GRDF3	0		susceptible vs intermediate
k__Fungi	p__Ascomycota	c__Dothideomycetes	o__Pleosporales	f__Melanommataceae	g__Muriformistrickeria	ABAL1	0		susceptible vs intermediate
k__Fungi	p__Ascomycota	c__Dothideomycetes	o__Pleosporales	f__Melanommataceae	g__Muriformistrickeria	MAPD2	0		susceptible vs intermediate
k__Fungi	p__Ascomycota	c__Dothideomycetes	o__Pleosporales	f__Melanommataceae	g__Muriformistrickeria	MDV1	152		susceptible vs intermediate
k__Fungi	p__Ascomycota	c__Dothideomycetes	o__Pleosporales	f__Melanommataceae	g__Muriformistrickeria	TOPB1	30		susceptible vs intermediate
k__Fungi	p__Ascomycota	c__Dothideomycetes	o__Pleosporales	f__Melanommataceae	g__Muriformistrickeria	MAPD1	13		susceptible vs intermediate
k__Fungi	p__Basidiomycota	c__Agaricostilbomycetes	o__Agaricostilbales	f__Agaricostilbaceae	g__Pseudobensingtonia	VAD2	0	resistant vs susceptible
k__Fungi	p__Basidiomycota	c__Agaricostilbomycetes	o__Agaricostilbales	f__Agaricostilbaceae	g__Pseudobensingtonia	JCA2	18	resistant vs susceptible
k__Fungi	p__Basidiomycota	c__Agaricostilbomycetes	o__Agaricostilbales	f__Agaricostilbaceae	g__Pseudobensingtonia	MDV5	0	resistant vs susceptible
k__Fungi	p__Basidiomycota	c__Agaricostilbomycetes	o__Agaricostilbales	f__Agaricostilbaceae	g__Pseudobensingtonia	GRDF3	26	resistant vs susceptible
k__Fungi	p__Basidiomycota	c__Agaricostilbomycetes	o__Agaricostilbales	f__Agaricostilbaceae	g__Pseudobensingtonia	ABAL1	0	resistant vs susceptible
k__Fungi	p__Basidiomycota	c__Agaricostilbomycetes	o__Agaricostilbales	f__Agaricostilbaceae	g__Pseudobensingtonia	MAPD2	19	resistant vs susceptible
k__Fungi	p__Basidiomycota	c__Agaricostilbomycetes	o__Agaricostilbales	f__Agaricostilbaceae	g__Pseudobensingtonia	MDV1	136	resistant vs susceptible
k__Fungi	p__Basidiomycota	c__Agaricostilbomycetes	o__Agaricostilbales	f__Agaricostilbaceae	g__Pseudobensingtonia	TOPB1	40	resistant vs susceptible
k__Fungi	p__Basidiomycota	c__Agaricostilbomycetes	o__Agaricostilbales	f__Agaricostilbaceae	g__Pseudobensingtonia	MAPD1	23	resistant vs susceptible
