## Supplemental Table 2 for "Seed mycobiome assembly varies across mother trees with contrasting levels of resistance to Dutch elm disease"

### Sheet: Sheet1
Seed_only	Stem_only	Shared
Alternaria hungarica	Acericola italica	Alternaria angustiovoidea
Alternaria lolii	Alternaria rosae	Alternaria eureka
Alternaria metachromatica	Angustimassarina acerina	Alternaria leptinellae
Aureobasidium leucospermi	Articulospora proliferata	Alternaria terricola
Blumeria graminis	Ascochyta herbicola	Botrytis cinerea
Botryotinia ranunculi	Ascochyta pisi	Buckleyzyma aurantiaca
Buckleyzyma armeniaca	Bartalinia pondoensis	Buckleyzyma salicina
Bullera crocea	Boeremia exigua	Calloria urticae
Camarosporidiella halimodendri	Chalastospora gossypii	Cladosporium exasperatum
Candelaria pacifica	Cladosporium halotolerans	Cystobasidium ritchiei
Cladosporium grevilleae	Clitopilus scyphoides	Cystofilobasidium macerans
Cryptococcus cuniculi	Comoclathris italica	Didymella keratinophila
Cytospora prunicola	Comoclathris rosae	Dioszegia takashimae
Debaryomyces hansenii	Coniosporium uncinatum	Epicoccum dendrobii
Dioszegia hungarica	Cyphellophora reptans	Filobasidium chernovii
Endoconidioma populi	Cystobasidium slooffiae	Filobasidium magnum
Endosporium aviarium	Dematiopleospora fusiformis	Filobasidium oeirense
Gelidatrema spencermartinsiae	Dematiopleospora salsolae	Filobasidium wieringae
Genolevuria amylolytica	Erythrobasidium yunnanense	Knufia perforans
Genolevuria tibetensis	Filobasidium floriforme	Mycosphaerella tassiana
Golovinomyces sonchicola	Fusarium salinense	Naganishia adeliensis
Holtermanniella festucosa	Hawksworthiana clematidicola	Naganishia globosa
Itersonilia pannonica	Hazslinszkyomyces aloes	Neoconiothyrium hakeae
Kalmusia variispora	Hydeomyces desertipleosporoides	Neodidymelliopsis ranunculi
Kwoniella dendrophila	Italica achilleae	Neosetophoma clematidis
Kwoniella shivajii	Knufia marmoricola	Neosetophoma lunariae
Muriformistrickeria rosae	Knufia mediterranea	Neosetophoma rosarum
Mycoarthris corallina	Kondoa aeria	Phaeococcomyces eucalypti
Myriangium citri	Liberomyces saliciphilus	Pseudopithomyces rosae
Naganishia albida	Libertasomyces myopori	Rinodina pyrina
Naganishia diffluens	Muriphaeosphaeria viburni	Stemphylium majusculum
Neoerysiphe galii	Naganishia uzbekistanensis	Symmetrospora coprosmae
Paracamarosporium fagi	Neocucurbitaria juglandicola	Taphrina carpini
Phaeococcomyces mexicanus	Paraphoma pye	Taphrina ulmi
Phaeosphaeria caricicola	Paraphoma rhaphiolepidis	Udeniomyces megalosporus
Plenodomus enteroleucus	Penicillium glandicola	Udeniomyces puniceus
Pleurophoma ossicola	Phaeosphaeria tofieldiae	Vishniacozyma carnescens
Protofenestella ulmi	Phomatodes aubrietiae	Vishniacozyma dimennae
Pseudocamarosporium propinquum	Populocrescentia forlicesenensis	Vishniacozyma victoriae
Pseudogymnoascus appendiculatus	Preussia africana
Pseudogymnoascus destructans	Preussia persica
Rhodosporidiobolus colostri	Pseudoophiobolus italicus
Rhodosporidiobolus oreadorum	Pseudoophiobolus rosae
Rhodotorula nothofagi	Rachicladosporium cboliae
Sclerotinia sclerotiorum	Rachicladosporium eucalypti
Sporobolomyces roseus	Rachicladosporium inconspicuum
Stemphylium beticola	Ramularia eucalypti
Symmetrospora gracilis	Sclerostagonospora rosicola
Udeniomyces kanasensis	Sporormiella intermedia
Udeniomyces pyricola	Subplenodomus iridicola
Uzbekistanica yakutkhanika	Sulcispora supratumida
Vishniacozyma globispora	Symmetrospora symmetrica
	Torula acaciae
	Vermiconia calcicola
	Vishniacozyma heimaeyensis
	Vishniacozyma tephrensis
