## Supplemental Table 3 for "Seed mycobiome assembly varies across mother trees with contrasting levels of resistance to Dutch elm disease"

### Sheet: taxonomia_core_comun
	Kingdom	Phylum	Class	Order	Family	Genus	Species
ASV_0080	k__Fungi	p__Basidiomycota	c__Agaricostilbomycetes	o__Agaricostilbales	f__Kondoaceae	g__Bensingtonia	NA
ASV_0055	k__Fungi	p__Ascomycota	c__Arthoniomycetes	o__Lichenostigmatales	f__Phaeococcomycetaceae	g__Phaeococcomyces	NA
ASV_0071	k__Fungi	p__Ascomycota	c__Arthoniomycetes	o__Lichenostigmatales	f__Phaeococcomycetaceae	g__Phaeococcomyces	NA
ASV_0099	k__Fungi	p__Ascomycota	c__Arthoniomycetes	o__Lichenostigmatales	f__Phaeococcomycetaceae	g__Phaeococcomyces	NA
ASV_0020	k__Fungi	p__Basidiomycota	c__Cystobasidiomycetes	NA	NA	NA	NA
ASV_0032	k__Fungi	p__Basidiomycota	c__Cystobasidiomycetes	o__Buckleyzymales	f__Buckleyzymaceae	g__Buckleyzyma	s__aurantiaca
ASV_0061	k__Fungi	p__Basidiomycota	c__Cystobasidiomycetes	o__Buckleyzymales	f__Buckleyzymaceae	g__Buckleyzyma	s__aurantiaca
ASV_0120	k__Fungi	p__Basidiomycota	c__Cystobasidiomycetes	o__Cystobasidiomycetes_ord_Incertae_sedis	f__Symmetrosporaceae	g__Symmetrospora	NA
ASV_0183	k__Fungi	p__Basidiomycota	c__Cystobasidiomycetes	o__Cystobasidiomycetes_ord_Incertae_sedis	f__Symmetrosporaceae	g__Symmetrospora	s__oryzicola
ASV_0001	k__Fungi	p__Ascomycota	c__Dothideomycetes	o__Cladosporiales	f__Cladosporiaceae	g__Cladosporium	s__herbarum
ASV_0002	k__Fungi	p__Ascomycota	c__Dothideomycetes	o__Dothideales	f__Saccotheciaceae	g__Aureobasidium	s__pullulans
ASV_0004	k__Fungi	p__Ascomycota	c__Dothideomycetes	o__Cladosporiales	f__Cladosporiaceae	g__Cladosporium	s__cladosporioides
ASV_0005	k__Fungi	p__Ascomycota	c__Dothideomycetes	o__Pleosporales	f__Cucurbitariaceae	g__Protofenestella	s__ulmi
ASV_0009	k__Fungi	p__Ascomycota	c__Dothideomycetes	o__Pleosporales	f__Pleosporaceae	NA	NA
ASV_0012	k__Fungi	p__Ascomycota	c__Dothideomycetes	o__Pleosporales	f__Pleosporaceae	g__Alternaria	s__alternata
ASV_0014	k__Fungi	p__Ascomycota	c__Dothideomycetes	o__Pleosporales	f__Didymellaceae	NA	NA
ASV_0015	k__Fungi	p__Ascomycota	c__Dothideomycetes	o__Cladosporiales	f__Cladosporiaceae	g__Cladosporium	s__cladosporioides
ASV_0019	k__Fungi	p__Ascomycota	c__Dothideomycetes	NA	NA	NA	NA
ASV_0022	k__Fungi	p__Ascomycota	c__Dothideomycetes	o__Pleosporales	f__Pleosporaceae	g__Alternaria	s__eureka
ASV_0026	k__Fungi	p__Ascomycota	c__Dothideomycetes	o__Myriangiales	f__Myriangiales_fam_Incertae_sedis	g__Myriangiales_gen_Incertae_sedis	NA
ASV_0028	k__Fungi	p__Ascomycota	c__Dothideomycetes	o__Pleosporales	f__Didymellaceae	NA	NA
ASV_0030	k__Fungi	p__Ascomycota	c__Dothideomycetes	o__Pleosporales	f__Pleosporaceae	g__Alternaria	s__metachromatica
ASV_0031	k__Fungi	p__Ascomycota	c__Dothideomycetes	o__Dothideales	f__Dothideaceae	g__Endoconidioma	s__populi
ASV_0037	k__Fungi	p__Ascomycota	c__Dothideomycetes	o__Pleosporales	f__Didymellaceae	g__Neodidymelliopsis	s__cannabis
ASV_0038	k__Fungi	p__Ascomycota	c__Dothideomycetes	o__Cladosporiales	f__Cladosporiaceae	g__Cladosporium	s__herbarum
ASV_0040	k__Fungi	p__Ascomycota	c__Dothideomycetes	o__Pleosporales	f__Didymellaceae	g__Nothophoma	s__taboriae
ASV_0044	k__Fungi	p__Ascomycota	c__Dothideomycetes	o__Dothideomycetes_ord_Incertae_sedis	f__Dothideomycetes_fam_Incertae_sedis	g__Lembosiniella	s__eucalyptorum
ASV_0059	k__Fungi	p__Ascomycota	c__Dothideomycetes	o__Pleosporales	f__Pleosporaceae	g__Alternaria	NA
ASV_0067	k__Fungi	p__Ascomycota	c__Dothideomycetes	o__Pleosporales	f__Didymellaceae	g__Didymella	NA
ASV_0068	k__Fungi	p__Ascomycota	c__Dothideomycetes	o__Pleosporales	f__Didymosphaeriaceae	g__Pseudocamarosporium	s__africanum
ASV_0078	k__Fungi	p__Ascomycota	c__Dothideomycetes	o__Pleosporales	f__Pleosporaceae	g__Alternaria	NA
ASV_0079	k__Fungi	p__Ascomycota	c__Dothideomycetes	o__Cladosporiales	f__Cladosporiaceae	g__Cladosporium	s__aphidis
ASV_0089	k__Fungi	p__Ascomycota	c__Dothideomycetes	o__Pleosporales	f__Phaeosphaeriaceae	g__Neosetophoma	NA
ASV_0094	k__Fungi	p__Ascomycota	c__Dothideomycetes	o__Dothideales	f__Saccotheciaceae	g__Aureobasidium	s__intercalariosporum
ASV_0123	k__Fungi	p__Ascomycota	c__Dothideomycetes	o__Pleosporales	f__Phaeosphaeriaceae	g__Phaeosphaeria	s__caricicola
ASV_0036	k__Fungi	p__Ascomycota	c__Leotiomycetes	o__Helotiales	f__Erysiphaceae	g__Neoerysiphe	s__galii
ASV_0070	k__Fungi	p__Ascomycota	c__Leotiomycetes	NA	NA	NA	NA
ASV_0072	k__Fungi	p__Ascomycota	c__Leotiomycetes	o__Helotiales	f__Erysiphaceae	g__Blumeria	s__graminis
ASV_0093	k__Fungi	p__Ascomycota	c__Leotiomycetes	o__Helotiales	f__Erysiphaceae	g__Blumeria	s__graminis
ASV_0008	k__Fungi	p__Basidiomycota	c__Microbotryomycetes	o__Leucosporidiales	f__Leucosporidiaceae	NA	NA
ASV_0116	k__Fungi	p__Ascomycota	c__Sordariomycetes	o__Hypocreales	f__Nectriaceae	g__Fusarium	NA
ASV_0003	k__Fungi	p__Ascomycota	c__Taphrinomycetes	o__Taphrinales	f__Taphrinaceae	g__Taphrina	s__carpini
ASV_0095	k__Fungi	p__Ascomycota	c__Taphrinomycetes	o__Taphrinales	f__Taphrinaceae	g__Taphrina	s__ulmi
ASV_0006	k__Fungi	p__Basidiomycota	c__Tremellomycetes	o__Cystofilobasidiales	f__Mrakiaceae	g__Udeniomyces	s__puniceus
ASV_0007	k__Fungi	p__Basidiomycota	c__Tremellomycetes	o__Cystofilobasidiales	f__Mrakiaceae	g__Udeniomyces	s__megalosporus
ASV_0010	k__Fungi	p__Basidiomycota	c__Tremellomycetes	o__Filobasidiales	f__Filobasidiaceae	g__Filobasidium	s__wieringae
ASV_0011	k__Fungi	p__Basidiomycota	c__Tremellomycetes	o__Filobasidiales	f__Filobasidiaceae	g__Filobasidium	s__chernovii
ASV_0013	k__Fungi	p__Basidiomycota	c__Tremellomycetes	o__Tremellales	f__Cryptococcaceae	g__Teunia	NA
ASV_0016	k__Fungi	p__Basidiomycota	c__Tremellomycetes	o__Cystofilobasidiales	f__Mrakiaceae	g__Udeniomyces	s__megalosporus
ASV_0017	k__Fungi	p__Basidiomycota	c__Tremellomycetes	o__Tremellales	f__Cryptococcaceae	g__Teunia	s__korlaensis
ASV_0021	k__Fungi	p__Basidiomycota	c__Tremellomycetes	o__Tremellales	f__Bulleraceae	g__Genolevuria	s__tibetensis
ASV_0025	k__Fungi	p__Basidiomycota	c__Tremellomycetes	o__Filobasidiales	f__Filobasidiaceae	g__Naganishia	NA
ASV_0034	k__Fungi	p__Basidiomycota	c__Tremellomycetes	o__Filobasidiales	f__Filobasidiaceae	g__Filobasidium	s__wieringae
ASV_0035	k__Fungi	p__Basidiomycota	c__Tremellomycetes	o__Filobasidiales	f__Filobasidiaceae	g__Filobasidium	s__oeirense
ASV_0039	k__Fungi	p__Basidiomycota	c__Tremellomycetes	o__Filobasidiales	f__Filobasidiaceae	g__Naganishia	s__vishniacii
ASV_0041	k__Fungi	p__Basidiomycota	c__Tremellomycetes	o__Tremellales	f__Cryptococcaceae	g__Teunia	s__korlaensis
ASV_0043	k__Fungi	p__Basidiomycota	c__Tremellomycetes	o__Cystofilobasidiales	f__Mrakiaceae	g__Udeniomyces	s__pyricola
ASV_0045	k__Fungi	p__Basidiomycota	c__Tremellomycetes	o__Tremellales	f__Bulleribasidiaceae	g__Vishniacozyma	s__tephrensis
ASV_0046	k__Fungi	p__Basidiomycota	c__Tremellomycetes	o__Tremellales	f__Bulleribasidiaceae	g__Dioszegia	s__maotaiensis
ASV_0049	k__Fungi	p__Basidiomycota	c__Tremellomycetes	o__Cystofilobasidiales	f__Cystofilobasidiaceae	g__Cystofilobasidium	s__macerans
ASV_0052	k__Fungi	p__Basidiomycota	c__Tremellomycetes	o__Tremellales	f__Bulleraceae	g__Genolevuria	NA
ASV_0057	k__Fungi	p__Basidiomycota	c__Tremellomycetes	o__Tremellales	f__Bulleribasidiaceae	g__Vishniacozyma	s__victoriae
ASV_0062	k__Fungi	p__Basidiomycota	c__Tremellomycetes	o__Filobasidiales	f__Filobasidiaceae	g__Naganishia	s__diffluens
ASV_0063	k__Fungi	p__Basidiomycota	c__Tremellomycetes	o__Tremellales	f__Bulleribasidiaceae	g__Vishniacozyma	s__globispora
ASV_0064	k__Fungi	p__Basidiomycota	c__Tremellomycetes	o__Tremellales	f__Bulleribasidiaceae	g__Dioszegia	NA
ASV_0066	k__Fungi	p__Basidiomycota	c__Tremellomycetes	o__Tremellales	f__Bulleribasidiaceae	g__Vishniacozyma	s__globispora
ASV_0076	k__Fungi	p__Basidiomycota	c__Tremellomycetes	o__Tremellales	f__Bulleribasidiaceae	g__Dioszegia	s__hungarica
ASV_0090	k__Fungi	p__Basidiomycota	c__Tremellomycetes	o__Tremellales	f__Bulleribasidiaceae	g__Vishniacozyma	s__globispora
ASV_0098	k__Fungi	p__Basidiomycota	c__Tremellomycetes	o__Filobasidiales	f__Filobasidiaceae	g__Filobasidium	NA
ASV_0100	k__Fungi	p__Basidiomycota	c__Tremellomycetes	o__Tremellales	NA	NA	NA
ASV_0101	k__Fungi	p__Basidiomycota	c__Tremellomycetes	o__Tremellales	f__Phaeotremellaceae	g__Gelidatrema	s__spencermartinsiae
ASV_0106	k__Fungi	p__Basidiomycota	c__Tremellomycetes	o__Tremellales	f__Bulleraceae	g__Fonsecazyma	NA
ASV_0118	k__Fungi	p__Basidiomycota	c__Tremellomycetes	o__Tremellales	f__Cryptococcaceae	g__Teunia	s__helanensis
ASV_0127	k__Fungi	NA	NA	NA	NA	NA	NA

### Sheet: taxonomia_unicos__intermedio
,"Kingdom","Phylum","Class","Order","Family","Genus","Species"
ASV_0042,"k__Fungi","p__Ascomycota","c__Dothideomycetes","o__Pleosporales","f__Pleosporaceae","g__Alternaria","s__metachromatica"
ASV_0074,"k__Fungi","p__Basidiomycota","c__Microbotryomycetes","o__Sporidiobolales","f__Sporidiobolaceae","g__Rhodosporidiobolus","s__colostri"
ASV_0102,"k__Fungi","p__Ascomycota","c__Dothideomycetes","o__Pleosporales","f__Didymellaceae",NA,NA
ASV_0149,"k__Fungi","p__Ascomycota","c__Dothideomycetes","o__Dothideales","f__Saccotheciaceae","g__Aureobasidium","s__pullulans"
ASV_0177,"k__Fungi","p__Basidiomycota","c__Tremellomycetes","o__Cystofilobasidiales","f__Mrakiaceae","g__Itersonilia","s__pannonica"
ASV_0184,"k__Fungi","p__Basidiomycota",NA,NA,NA,NA,NA
ASV_0197,"k__Fungi","p__Basidiomycota","c__Tremellomycetes","o__Tremellales","f__Bulleribasidiaceae","g__Vishniacozyma","s__victoriae"
ASV_0206,"k__Fungi","p__Ascomycota","c__Eurotiomycetes","o__Chaetothyriales","f__Trichomeriaceae","g__Knufia","s__perforans"
ASV_0225,"k__Fungi","p__Basidiomycota","c__Tremellomycetes","o__Tremellales","f__Bulleribasidiaceae","g__Dioszegia","s__takashimae"
ASV_0232,"k__Fungi","p__Basidiomycota","c__Microbotryomycetes","o__Sporidiobolales","f__Sporidiobolaceae","g__Rhodosporidiobolus","s__oreadorum"
ASV_0243,"k__Fungi","p__Basidiomycota","c__Tremellomycetes","o__Tremellales","f__Bulleribasidiaceae","g__Vishniacozyma","s__dimennae"
ASV_0298,"k__Fungi","p__Ascomycota","c__Dothideomycetes","o__Myriangiales","f__Myriangiales_fam_Incertae_sedis","g__Myriangiales_gen_Incertae_sedis",NA

### Sheet: taxonomia_unicos_resistentes
,"Kingdom","Phylum","Class","Order","Family","Genus","Species"
ASV_0027,"k__Fungi","p__Ascomycota","c__Dothideomycetes","o__Venturiales","f__Venturiaceae",NA,NA
ASV_0077,"k__Fungi","p__Ascomycota","c__Leotiomycetes","o__Thelebolales","f__Pseudeurotiaceae","g__Pseudogymnoascus",NA
ASV_0087,"k__Fungi","p__Ascomycota","c__Arthoniomycetes","o__Lichenostigmatales","f__Phaeococcomycetaceae","g__Phaeococcomyces",NA
ASV_0104,"k__Fungi","p__Ascomycota","c__Leotiomycetes","o__Helotiales","f__Erysiphaceae","g__Blumeria","s__graminis"
ASV_0121,"k__Fungi","p__Ascomycota","c__Sordariomycetes","o__Hypocreales","f__Nectriaceae","g__Fusarium","s__commune"
ASV_0125,"k__Fungi","p__Ascomycota","c__Dothideomycetes","o__Pleosporales","f__Pleosporaceae","g__Stemphylium",NA
ASV_0134,"k__Fungi","p__Ascomycota","c__Dothideomycetes","o__Pleosporales","f__Didymellaceae",NA,NA
ASV_0139,"k__Fungi","p__Ascomycota","c__Dothideomycetes","o__Cladosporiales","f__Cladosporiaceae","g__Cladosporium","s__cladosporioides"
ASV_0144,"k__Fungi","p__Ascomycota",NA,NA,NA,NA,NA
ASV_0155,"k__Fungi","p__Ascomycota","c__Eurotiomycetes","o__Chaetothyriales","f__Trichomeriaceae","g__Knufia","s__cryptophialidica"
ASV_0161,"k__Fungi","p__Ascomycota","c__Sordariomycetes","o__Amphisphaeriales","f__Sporocadaceae","g__Heterotruncatella","s__spartii"
ASV_0162,"k__Fungi","p__Ascomycota","c__Dothideomycetes","o__Mycosphaerellales","f__Teratosphaeriaceae",NA,NA
ASV_0171,"k__Fungi","p__Ascomycota","c__Eurotiomycetes","o__Chaetothyriales","f__Trichomeriaceae","g__Knufia",NA
ASV_0173,"k__Fungi","p__Basidiomycota","c__Agaricostilbomycetes","o__Agaricostilbales","f__Kondoaceae","g__Kondoa","s__foliicola"
ASV_0179,"k__Fungi","p__Ascomycota","c__Leotiomycetes","o__Thelebolales","f__Pseudeurotiaceae","g__Pseudogymnoascus","s__appendiculatus"
ASV_0185,"k__Fungi","p__Ascomycota","c__Dothideomycetes","o__Myriangiales","f__Endosporiaceae","g__Endosporium","s__aviarium"
ASV_0189,"k__Fungi","p__Ascomycota",NA,NA,NA,NA,NA
ASV_0191,"k__Fungi","p__Basidiomycota","c__Microbotryomycetes","o__Sporidiobolales","f__Sporidiobolaceae","g__Sporobolomyces","s__reniformis"
ASV_0201,"k__Fungi","p__Basidiomycota","c__Tremellomycetes","o__Tremellales","f__Bulleribasidiaceae","g__Vishniacozyma","s__dimennae"
ASV_0219,"k__Fungi","p__Ascomycota","c__Dothideomycetes","o__Pleosporales","f__Phaeosphaeriaceae",NA,NA
ASV_0239,"k__Fungi","p__Ascomycota","c__Dothideomycetes","o__Dothideales","f__Neocelosporiaceae","g__Neocelosporiaceae_gen_Incertae_sedis",NA
ASV_0279,"k__Fungi","p__Ascomycota","c__Orbiliomycetes","o__Orbiliales","f__Orbiliaceae","g__Retiarius",NA
ASV_0318,"k__Fungi","p__Ascomycota","c__Dothideomycetes","o__Mycosphaerellales","f__Teratosphaeriaceae",NA,NA
ASV_0343,"k__Fungi","p__Ascomycota","c__Dothideomycetes","o__Mycosphaerellales","f__Teratosphaeriaceae","g__Meristemomyces","s__arctostaphyli"

### Sheet: taxonomia_unicos_susc
,"Kingdom","Phylum","Class","Order","Family","Genus","Species"
ASV_0033,"k__Fungi","p__Ascomycota","c__Taphrinomycetes","o__Taphrinales","f__Taphrinaceae","g__Taphrina","s__carpini"
ASV_0081,"k__Fungi","p__Basidiomycota","c__Tremellomycetes","o__Tremellales","f__Cryptococcaceae","g__Teunia","s__helanensis"
ASV_0088,"k__Fungi","p__Basidiomycota","c__Tremellomycetes","o__Filobasidiales","f__Filobasidiaceae","g__Filobasidium",NA
ASV_0097,"k__Fungi","p__Ascomycota","c__Dothideomycetes","o__Myriangiales","f__Myriangiales_fam_Incertae_sedis","g__Myriangiales_gen_Incertae_sedis",NA
ASV_0103,"k__Fungi","p__Basidiomycota","c__Microbotryomycetes","o__Leucosporidiales","f__Leucosporidiaceae",NA,NA
ASV_0109,"k__Fungi","p__Basidiomycota","c__Tremellomycetes","o__Tremellales","f__Cryptococcaceae","g__Teunia",NA
ASV_0111,"k__Fungi","p__Ascomycota","c__Sordariomycetes","o__Amphisphaeriales","f__Sporocadaceae","g__Sporocadus",NA
ASV_0122,"k__Fungi","p__Basidiomycota","c__Cystobasidiomycetes",NA,NA,NA,NA
ASV_0132,"k__Fungi","p__Basidiomycota","c__Cystobasidiomycetes","o__Buckleyzymales","f__Buckleyzymaceae","g__Buckleyzyma",NA
ASV_0133,"k__Fungi","p__Basidiomycota","c__Cystobasidiomycetes","o__Cystobasidiomycetes_ord_Incertae_sedis","f__Symmetrosporaceae","g__Symmetrospora",NA
ASV_0136,"k__Fungi","p__Basidiomycota","c__Tremellomycetes","o__Cystofilobasidiales","f__Mrakiaceae","g__Udeniomyces","s__kanasensis"
ASV_0140,"k__Fungi","p__Ascomycota","c__Dothideomycetes","o__Pleosporales","f__Cucurbitariaceae","g__Neocucurbitaria",NA
ASV_0141,"k__Fungi","p__Ascomycota","c__Dothideomycetes","o__Pleosporales","f__Lentitheciaceae","g__Pleurophoma","s__ossicola"
ASV_0143,"k__Fungi","p__Ascomycota","c__Dothideomycetes","o__Myriangiales","f__Myriangiales_fam_Incertae_sedis","g__Myriangiales_gen_Incertae_sedis",NA
ASV_0154,"k__Fungi","p__Basidiomycota","c__Agaricostilbomycetes","o__Agaricostilbales","f__Kondoaceae","g__Kondoa","s__chamaenerii"
ASV_0168,"k__Fungi","p__Ascomycota","c__Leotiomycetes","o__Helotiales","f__Sclerotiniaceae","g__Botrytis",NA
ASV_0169,"k__Fungi","p__Ascomycota","c__Dothideomycetes","o__Myriangiales","f__Myriangiales_fam_Incertae_sedis","g__Myriangiales_gen_Incertae_sedis",NA
ASV_0170,"k__Fungi","p__Basidiomycota","c__Tremellomycetes","o__Tremellales","f__Cryptococcaceae","g__Teunia",NA
ASV_0174,"k__Fungi","p__Basidiomycota","c__Agaricostilbomycetes","o__Agaricostilbales","f__Kondoaceae","g__Kondoa",NA
ASV_0193,"k__Fungi","p__Ascomycota","c__Dothideomycetes","o__Pleosporales","f__Coniothyriaceae","g__Neoconiothyrium",NA
ASV_0195,"k__Fungi","p__Basidiomycota","c__Microbotryomycetes","o__Microbotryomycetes_ord_Incertae_sedis","f__Microbotryomycetes_fam_Incertae_sedis","g__Curvibasidium","s__cygneicollum"
ASV_0196,"k__Fungi","p__Basidiomycota","c__Microbotryomycetes","o__Microbotryomycetes_ord_Incertae_sedis","f__Chrysozymaceae","g__Chrysozyma",NA
ASV_0198,"k__Fungi","p__Basidiomycota","c__Cystobasidiomycetes","o__Cystobasidiomycetes_ord_Incertae_sedis","f__Symmetrosporaceae","g__Symmetrospora",NA
ASV_0204,"k__Fungi","p__Basidiomycota","c__Tremellomycetes","o__Tremellales",NA,NA,NA
ASV_0215,"k__Fungi","p__Ascomycota","c__Arthoniomycetes","o__Lichenostigmatales","f__Phaeococcomycetaceae","g__Phaeococcomyces",NA
ASV_0222,"k__Fungi","p__Ascomycota","c__Arthoniomycetes","o__Lichenostigmatales","f__Phaeococcomycetaceae","g__Phaeococcomyces",NA
ASV_0226,"k__Fungi","p__Basidiomycota",NA,NA,NA,NA,NA
ASV_0228,"k__Fungi","p__Ascomycota","c__Eurotiomycetes","o__Phaeomoniellales","f__Celotheliaceae","g__Neophaeomoniella","s__niveniae"
ASV_0229,"k__Fungi",NA,NA,NA,NA,NA,NA
ASV_0230,"k__Fungi","p__Ascomycota","c__Dothideomycetes","o__Pleosporales","f__Didymellaceae","g__Didymella","s__glomerata"
ASV_0234,"k__Fungi","p__Basidiomycota","c__Tremellomycetes","o__Tremellales","f__Cryptococcaceae","g__Teunia","s__cuniculi"
ASV_0238,"k__Fungi","p__Basidiomycota","c__Tremellomycetes","o__Tremellales",NA,NA,NA
ASV_0240,"k__Fungi","p__Ascomycota","c__Dothideomycetes","o__Myriangiales","f__Myriangiales_fam_Incertae_sedis","g__Myriangiales_gen_Incertae_sedis",NA
ASV_0245,"k__Fungi","p__Ascomycota","c__Dothideomycetes","o__Cladosporiales","f__Cladosporiaceae","g__Cladosporium",NA
ASV_0257,"k__Fungi","p__Ascomycota","c__Dothideomycetes","o__Pleosporales","f__Melanommataceae","g__Alpinaria","s__rhododendri"
ASV_0259,"k__Fungi","p__Basidiomycota","c__Cystobasidiomycetes","o__Buckleyzymales","f__Buckleyzymaceae","g__Buckleyzyma","s__salicina"
ASV_0260,"k__Fungi","p__Basidiomycota","c__Cystobasidiomycetes","o__Cystobasidiomycetes_ord_Incertae_sedis","f__Symmetrosporaceae","g__Symmetrospora","s__rhododendri"
ASV_0261,"k__Fungi","p__Basidiomycota","c__Cystobasidiomycetes","o__Cystobasidiomycetes_ord_Incertae_sedis","f__Symmetrosporaceae","g__Symmetrospora",NA
ASV_0268,"k__Fungi","p__Ascomycota","c__Saccharomycetes","o__Saccharomycetales","f__Metschnikowiaceae","g__Metschnikowia",NA
ASV_0270,"k__Fungi","p__Ascomycota","c__Arthoniomycetes","o__Lichenostigmatales","f__Phaeococcomycetaceae","g__Phaeococcomyces",NA
ASV_0288,"k__Fungi",NA,NA,NA,NA,NA,NA
ASV_0291,"k__Fungi","p__Basidiomycota","c__Agaricostilbomycetes","o__Agaricostilbales","f__Kondoaceae","g__Bensingtonia",NA
ASV_0300,"k__Fungi","p__Basidiomycota",NA,NA,NA,NA,NA
ASV_0317,"k__Fungi","p__Ascomycota","c__Dothideomycetes","o__Pleosporales","f__Camarosporidiellaceae","g__Camarosporidiella","s__populina"
ASV_0323,"k__Fungi","p__Basidiomycota","c__Tremellomycetes","o__Tremellales","f__Bulleraceae","g__Genolevuria","s__amylolytica"
ASV_0325,"k__Fungi",NA,NA,NA,NA,NA,NA
ASV_0339,"k__Fungi","p__Basidiomycota","c__Agaricostilbomycetes","o__Agaricostilbales","f__Kondoaceae","g__Kondoa","s__chamaenerii"
ASV_0352,"k__Fungi","p__Basidiomycota","c__Tremellomycetes","o__Tremellales",NA,NA,NA
ASV_0359,"k__Fungi","p__Basidiomycota",NA,NA,NA,NA,NA
ASV_0372,"k__Fungi","p__Basidiomycota","c__Cystobasidiomycetes","o__Buckleyzymales","f__Buckleyzymaceae","g__Buckleyzyma","s__salicina"
ASV_0394,"k__Fungi","p__Basidiomycota","c__Tremellomycetes","o__Cystofilobasidiales","f__Cystofilobasidiaceae","g__Cystofilobasidium","s__capitatum"
